# A learned oral signal drives long-lasting thirst satiation

**DOI:** 10.64898/2026.09.25.754368

**Authors:** Zhengya Liu, Ho Namkung, Jingkun Zhang, Julianne Davis, Naymalis La Santa Medina, Sophia Laskaris, Anyu Cao, Tianyi Chen, Xinlan Wen, Zachary A. Knight

## Abstract

Drinking quenches thirst long before the ingested water has been absorbed. Here we investigate the mechanism by combining sham drinking, which uncouples water ingestion from rehydration, with recordings of thirst-promoting neurons in the brain. We show that sham drinking suppresses thirst and rapidly inhibits thirst-promoting neurons despite no water absorption. Remarkably, this suppression of thirst neurons in the absence of rehydration is proportional to the amount of water consumed and persists for tens of minutes after drinking has stopped. This sustained inhibition is triggered by passage of water through the oral cavity, but not licking or swallowing alone, and undergoes extinction with repeated sham drinking, indicating it is learned. Complementary experiments using hypertonic saline demonstrate this learning is bidirectional. These findings reveal that the experience of rapid thirst quenching is not a hard-wired response to the consumption of water, but rather a learned prediction of future bodily state.
