## Supplemental Table 1 for "A learned oral signal drives long-lasting thirst satiation"

### Sheet: Table S1
Table S1. Statistics summary
Note: - Values reported as mean and standard deviation (SD) - For paired between-condition comparisons, sample size, mean, and SD were calculated using only animals with data in both conditions. - For repeated-measures analyses, sample size and descriptive statistics correspond to complete cases included at all levels of the repeated factor(s). - Fig. 6A, the Average and SD columns report the poo…
Figure	Experiment	Measurement	Group	Sub-group	Sample size	Average	SD	Statistical test	Statistical result	Post hoc/additional test	Result from post hoc/additional test
1G	Real vs. sham drinking	Number of licks (0 – 30 min)	Drinking	RD1	8	1756.5	673.183	Two-tailed paired Student's t-test	t(7)=-4.142, p=0.004	-	-
				SD1		3058.5	1048.77
1H	Real vs. sham drinking	Number of licks	0 – 15 min	RD1	8	1262.5	441.463	Two-tailed paired Student's t-test	t(7)=-5.914, p=0.00059	-	-
				SD1		2374.62	768.797
			15 – 30 min	RD1	8	494	254.105	Two-tailed paired Student's t-test	t(7)=-0.958, p=0.370	-	-
				SD1		683.875	478.834
1J	Consumption vs. Drainage	Volume (% of consumption)	Fluid	Consumption	45	100	0	Two-tailed one-sample t-test (Drainage vs. 100%)	t(44)=3.792, p=0.00045	-	-
				Drainage		103.74	6.6148
1K	Sated vs. WD vs. RD vs. SD	Plasma osmolality (mOsm/kg)	Condition	Sated	6	279.388	4.24321	One-way Repeated Measures ANOVA Repeated factor: Condition	Condition: F(3,15)=35.671, p=4.555e-07	Tukey's multiple comparisons test	p(Sated vs. WD)=0.001 p(Sated vs. RD)=0.900 p(Sated vs. SD)=0.001 p(WD vs. RD)=0.001 p(WD vs. SD)=0.133 p(RD vs. SD)=0.001
				WD		294.805	6.11279
				RD		279.612	4.29143
				SD		300.815	3.7606
2G	Optogenetic laser stimulation	Total lick count	Laser	Laser OFF	5	213.6	108.73	Two-tailed paired Student's t-test	t(4)=-4.991, p=0.008	-	-
				Laser ON		1187.2	437.55
2I	Optogenetic laser stimulation	Bout duration (s)	Laser	Laser OFF	5	10.0488	3.14518	Two-tailed paired Student's t-test	t(4)=-3.641, p=0.022	-	-
				Laser ON		25.5794	9.23408
2J	Optogenetic laser stimulation	Number of bouts	Laser	Laser OFF	5	8.4	4.21901	Two-tailed paired Student's t-test	t(4)=-2.685, p=0.055	-	-
				Laser ON		17.6	8.29458
2L	Real-time place preference (RTPP)	% time on laser-paired side	Session	Pre	5	47.806	5.19739	One-way Repeated Measures ANOVA Repeated factor: Session	Session: F(4, 16)=7.058, p=0.002	Dunnett's multiple comparisons test (vs. Pre)	p(Pre vs. Day1)=0.349 p(Pre vs. Day2)=0.025 p(Pre vs. Day3)=0.022 p(Pre vs. Laser OFF)=0.014
				Day1		41.884	5.71154
				Day2		40.136	3.71476
				Day3		32.948	8.08088
				Laser OFF		40.978	6.49701
2N	Negative reinforcement	% active lever presses	Day	Day1	5	44.2291	28.9501	One-way Repeated Measures ANOVA Repeated factor: Day	Day: F(7, 28)=2.471, p=0.042	Dunnett's multiple comparisons test (vs. Day 1)	p(Day1 vs. Day2)=0.157 p(Day1 vs. Day3)=0.561 p(Day1 vs. Day4)=0.0168 p(Day1 vs. Day5)=0.556 p(Day1 vs. Day6)=0.460 p(Day1 vs. Day7)=0.0828 p(Day1 vs. Day8)=0.0120
				Day2		65.1496	10.3547
				Day3		57.7194	21.6469
				Day4		74.6951	9.48004
				Day5		57.7873	26.3342
				Day6		59.1214	20.0036
				Day7		68.1213	26.5752
				Day8		75.9849	25.8571
3B	PBS vs. 5M saline injection	Average z-score (5–40 min after injection)	Injection	PBS	5	-0.710082	0.842848	Two-tailed unpaired Student's t-test	t(9)=-4.29, p=0.002	-	-
				5 M NaCl	6	9.37045	5.148
3F	Real vs. sham drinking	Average z-score	Drinking	RD	7	-8.75002	5.09033	Two-tailed paired Student's t-test	t(6)=-2.695, p=0.036	-	-
				SD		-5.38288	2.95573
3G	Predictor contributions to neural activity	Unique ΔR²	RD	Cumulative lick	7	0.52293	0.16366	Two-tailed paired Student's t-test	t(6) = 9.026, p=0.000104	-	-
				Lick rate		0.01335	0.023057
		Unique ΔR²	SD	Cumulative lick	7	0.329026	0.300158	Two-tailed paired Student's t-test	t(6) = 2.677, p=0.0367	-	-
				Lick rate		0.01643	0.01735
3H	Real vs. sham drinking	Average z-score for every 5 minutes	RD	0–5	7	-6.91329	4.24134	Time bin One-way Repeated Measures ANOVA Repeated factor: Time bin	Time bin: F(5, 30)=11.498, p=2.935e-06	Specific interval comparison	Paired t-test, 0–5 vs. average 5–30 min: t(6)=4.885, p=0.00275 One-way Repeated Measures ANOVA for 5–30 min: F(4, 24)=0.0308, p=0.998
				5–10		-8.98965	5.07527
				10–15		-9.01174	5.18679
				15–20		-8.95288	5.1946
				20–25		-9.03389	5.40065
				25–30		-8.95491	5.17691
			SD	0–5	7	-4.09557	2.16103	Time bin One-way Repeated Measures ANOVA Repeated factor: Time bin	Time bin: F(5, 30)=4.717, p=0.00269	Specific interval comparison	Paired t-test, 0–15 vs. 15–30 min: t(6)=2.570, p=0.0423 One-way Repeated Measures ANOVA for 15–30 min: F(2, 12)=0.502, p=0.618
				5–10		-5.09	2.62217
				10–15		-5.74015	3.31166
				15–20		-5.8477	2.94961
				20–25		-5.78751	2.99667
				25–30		-6.0927	3.73542
3I	Real vs. sham drinking	Slope of activity decline (z-score/min), 0–30 s	Time window	RD	7	-5.79696	4.23096	Two-tailed paired Student's t-test	t(6)=-2.691, p=0.036	-	-
				SD		-2.34236	2.83977
		Slope of activity decline (z-score/min), 0–5 min	Time window	RD	7	-1.41079	0.900369	Two-tailed paired Student's t-test	t(6)=-4.430, p=0.004	-	-
				SD		-0.75857	0.587516
3J	Real vs. sham drinking	Slope (z-score/min), 0–5 min after lick-rate stabilization	Time window	RD	7	-0.228502	0.1452	Two-tailed paired Student's t-test	t(6)=-3.542, p=0.0122	Two-tailed one-sample Student's t-test vs. 0	RD vs. 0: t(6)=-4.164, p=0.00592; SD vs. 0: t(6)=1.259, p=0.255
				SD		0.0570897	0.119973
3L	pre-offset vs. post-offset	Average z-score	RD	Pre	7	-8.98056	5.24787	Two-tailed paired Student's t-test	t(6)=-0.006, p=0.996	Two-tailed one-sample t-test vs. baseline (0)	Pre vs. baseline: t(6)=-4.528, p=0.00399; Post vs. baseline: t(6)=-4.527, p=0.00399
				Post		-8.97994	5.24795
			SD	Pre	7	-5.90931	3.20959	Two-tailed paired Student's t-test	t(6)=-2.904, p=0.027	Two-tailed one-sample t-test vs. baseline (0)	Pre vs. baseline: t(6)=-4.871, p=0.00279; Post vs. baseline: t(6)=-4.366, p=0.00474
				Post		-5.25561	3.18505
3N	Sham drinking, long inter-bout intervals (>60 s)	Average z-score	Time relative to last lick	−10 to 0 s	7	-6.0348	3.23152	Two-tailed paired Student's t-test	t(6)=-2.262, p=0.064	Two-tailed one-sample t-test vs. baseline (0)	−10 to 0 s vs. baseline: t(6)=-4.941, p=0.00260; 50 to 60 s vs. baseline: t(6)=-4.568, p=0.00382
				50 to 60 s		-5.65297	3.27405
4D	Air licking vs. corn-oil sham drinking	Average z-score across 10 consecutive 30-s time bins	0–30 s	Air licking	8	-1.44506	1.12224	Pearson correlation across 10 paired 30-s group-mean time bins	r=0.72, p=0.020	-	-
				Corn oil	3	-1.4903	1.14048
			30–60 s	Air licking	8	-1.63906	1.50912
				Corn oil	3	-1.80766	0.974432
			60–90 s	Air licking	8	-1.79547	1.29242
				Corn oil	3	-1.77258	0.385882
			90–120 s	Air licking	8	-1.66846	1.29098
				Corn oil	3	-0.895878	0.445445
			120–150 s	Air licking	8	-1.23325	1.66933
				Corn oil	3	-0.915951	0.402817
			150–180 s	Air licking	8	-0.849925	1.54739
				Corn oil	3	-0.691501	0.624334
			180–210 s	Air licking	8	-0.887629	1.653
				Corn oil	3	-0.166105	1.13382
			210–240 s	Air licking	8	-0.866552	1.2574
				Corn oil	3	-0.318411	1.12095
			240–270 s	Air licking	8	-0.543755	1.34069
				Corn oil	3	-0.513739	1.1763
			270–300 s	Air licking	8	-0.0893888	1.23187
				Corn oil	3	-0.701926	1.15734
4F	Water SD vs. air licking vs. corn-oil sham drinking	Δz-score, 0–30 s	Condition	Water SD	7	-2.10609	2.0568	One-way ANOVA Factor: Condition	Condition: F(2, 15)=0.5021, p=0.6151	Tukey's multiple comparisons test	p(Water SD vs. Air licking)=0.5869 p(Water SD vs. Corn oil)=0.9089 p(Air licking vs. Corn oil)=0.9384
				Air licking	8	-1.32942	1.04138
				Corn oil	3	-1.67451	0.582095
		Δz-score, 30 s–5 min	Condition	Water SD	7	-2.1408	1.781	One-way ANOVA Factor: Condition	Condition: F(2, 15)=11.6464, p=0.000886	Tukey's multiple comparisons test	p(Water SD vs. Air licking)=0.0009 p(Water SD vs. Corn oil)=0.0165 p(Air licking vs. Corn oil)=0.9552
				Air licking	8	1.31187	0.819188
				Corn oil	3	1.02844	1.97094
4H	Water SD vs. air licking vs. corn-oil sham drinking	Lick count, 0–30 s	Condition	Water SD	7	145.857	28.463	One-way ANOVA Factor: Condition	Condition: F(2, 15)=4.1731, p=0.03623	Tukey's multiple comparisons test	p(Water SD vs. Air licking)=0.0404 p(Water SD vs. Corn oil)=0.1455 p(Air licking vs. Corn oil)=0.9996
				Air licking	8	91.25	27.3953
				Corn oil	3	92	79.5047
		Lick count, 30 s–5 min	Condition	Water SD	7	1231	481.059	One-way ANOVA Factor: Condition	Condition: F(2, 15)=6.2341, p=0.01070	Tukey's multiple comparisons test	p(Water SD vs. Air licking)=0.0084 p(Water SD vs. Corn oil)=0.5682 p(Air licking vs. Corn oil)=0.2646
				Air licking	8	446.75	207.109
				Corn oil	3	923	745.064
4I	Water SD vs. air licking vs. corn-oil sham drinking	Δz-score / 1k licks, 0–30 s	Condition	Water SD	7	-1.60404	1.79779	One-way ANOVA Factor: Condition	Condition: F(2, 15)=0.9108, p=0.4233	Tukey's multiple comparisons test	p(Water SD vs. Air licking)=0.9994 p(Water SD vs. Corn oil)=0.4435 p(Air licking vs. Corn oil)=0.4445
				Air licking	8	-1.63543	1.59225
				Corn oil	3	-3.14695	2.32835
		Δz-score / 1k licks, 30 s–5 min	Condition	Water SD	7	-1.53969	1.28422	One-way ANOVA Factor: Condition	Condition: F(2, 15)=8.2568, p=0.003819	Tukey's multiple comparisons test	p(Water SD vs. Air licking)=0.0035 p(Water SD vs. Corn oil)=0.0609 p(Air licking vs. Corn oil)=0.8862
				Air licking	8	4.03112	3.07756
				Corn oil	3	3.1613	4.23332
5B	Real vs. sham drinking, repeated sessions	Total lick count	RD vs. SD	RD1–RD3 vs. SD1–SD3	10	-	-	Two-way Repeated Measures ANOVA Repeated factors: Condition and Session	Condition: F(1, 9)=35.334, p=0.000217 Session: F(2, 18)=5.533, p=0.0134 Condition x Session: F(2, 18)=7.045, p=0.0055	-	-
	Within-condition analysis	Total lick count	RD	RD1	10	1872.4	528.445	One-way Repeated Measures ANOVA Repeated factor: Session	Session: F(2, 18)=0.589, p=0.565	Tukey's multiple comparisons test	p(RD1 vs RD2)=0.813 p(RD1 vs RD3)=0.872 p(RD2 vs RD3)=0.536
				RD2		1999.5	795.568
				RD3		1767.5	449.692
			SD	SD1	10	3505.1	1596.17	One-way Repeated Measures ANOVA Repeated factor: Session	Session: F(2, 18)=6.847, p=0.006	Tukey's multiple comparisons test	p(SD1 vs SD2)=0.191 p(SD1 vs SD3)=0.004 p(SD2 vs SD3)=0.174
				SD2		4720.3	1590.82
				SD3		5973.6	2478.05
			re-RD	re-RD1	5	1847.8	446.244	One-way Repeated Measures ANOVA Repeated factor: Session	Session: F(2, 8)=0.180, p=0.839	Tukey's multiple comparisons test	p(re-RD1 vs re-RD2)=0.900 p(re-RD1 vs re-RD3)=0.835 p(re-RD2 vs re-RD3)=0.874
				re-RD2		1826	364.295
				re-RD3		1681.2	991.452
	Between-condition transition	Total lick count	RD3 vs SD1 (between-condition transition)	RD3	10	1767.5	449.692	Two-tailed paired Student's t-test	t(9)=-3.297, p=0.009	Prespecified paired comparison; no post hoc test	-
				SD1		3505.1	1596.17
			SD3 vs re-RD1 (between-condition transition)	SD3	6	5756.5	2274.88	Two-tailed paired Student's t-test	t(5)=3.936, p=0.011	Prespecified paired comparison; no post hoc test	-
				re-RD1		2020.17	581.007
5F	Real vs. sham drinking, repeated sessions	Average z-score	RD vs. SD	RD1–RD3 vs. SD1–SD3	10	-	-	Two-way Repeated Measures ANOVA Repeated factors: Condition and Session	Condition: F(1, 9)=36.741, p=0.000188 Session: F(2, 18)=2.018, p=0.1618 Condition x Session: F(2, 18)=4.458, p=0.0267	-	-
	Within-condition analysis	Average z-score	RD	RD1	10	-8.72847	3.37867	One-way Repeated Measures ANOVA Repeated factor: Session	Session: F(2, 18)=0.967, p=0.399	Tukey's multiple comparisons test	p(RD1 vs RD2)=0.709 p(RD1 vs RD3)=0.805 p(RD2 vs RD3)=0.369
				RD2		-8.21272	3.96984
				RD3		-9.13159	3.55166
			SD	SD1	10	-4.33261	4.21053	One-way Repeated Measures ANOVA Repeated factor: Session	Session: F(2, 18)=3.834, p=0.041	Tukey's multiple comparisons test	p(SD1 vs SD2)=0.453 p(SD1 vs SD3)=0.033 p(SD2 vs SD3)=0.300
				SD2		-2.95304	1.19659
				SD3		-1.23509	1.89536
			re-RD	re-RD1	5	-8.96093	3.08423	One-way Repeated Measures ANOVA Repeated factor: Session	Session: F(2, 8)=0.175, p=0.843	Tukey's multiple comparisons test	p(re-RD1 vs re-RD2)=0.828 p(re-RD1 vs re-RD3)=0.899 p(re-RD2 vs re-RD3)=0.900
				re-RD2		-8.27785	2.26592
				re-RD3		-8.43695	2.31036
	Between-condition transition	Average z-score	RD3 vs SD1 (between-condition transition)	RD3	10	-9.13159	3.55166	Two-tailed paired Student's t-test	t(9)=-3.182, p=0.011	Prespecified paired comparison; no post hoc test	-
				SD1		-4.33261	4.21053
			SD3 vs re-RD1 (between-condition transition)	SD3	6	-1.57334	2.37094	Two-tailed paired Student's t-test	t(5)=5.278, p=0.00325	Prespecified paired comparison; no post hoc test	-
				re-RD1		-9.33535	2.90708
5G	Real vs. sham drinking, repeated sessions	Average z-score per 1,000 licks	SD	SD1	10	-1.65653	1.60921	One-way Repeated Measures ANOVA Repeated factor: Session	Session: F(2, 18)=5.426, p=0.014	Tukey's multiple comparisons test	p(SD1 vs SD2)=0.091 p(SD1 vs SD3)=0.013 p(SD2 vs SD3)=0.602
				SD2		-0.694537	0.366241
				SD3		-0.279837	0.402303
5H	Real vs. sham drinking, repeated sessions	Average z-score (0–30 s)	RD vs. SD	RD1–RD3 vs. SD1–SD3	10	-	-	Two-way Repeated Measures ANOVA Repeated factors: Condition and Session	Condition: F(1, 9)=7.708, p=0.0215 Session: F(2, 18)=1.962, p=0.1695 Condition x Session: F(2, 18)=0.543, p=0.5901	-	-
	Within-condition analysis	Average z-score (0–30 s)	RD	RD1	10	-1.37644	1.0198	One-way Repeated Measures ANOVA Repeated factor: Session	Session: F(2, 18)=0.686, p=0.517	Tukey's multiple comparisons test	p(RD1 vs RD2)=0.486 p(RD1 vs RD3)=0.864 p(RD2 vs RD3)=0.794
				RD2		-1.07546	0.823313
				RD3		-1.24337	0.760921
			SD	SD1	10	-0.89865	1.03106	One-way Repeated Measures ANOVA Repeated factor: Session	Session: F(2, 18)=1.543, p=0.241	Tukey's multiple comparisons test	p(SD1 vs SD2)=0.397 p(SD1 vs SD3)=0.248 p(SD2 vs SD3)=0.942
				SD2		-0.428365	0.53159
				SD3		-0.312226	0.533686
			re-RD	re-RD1	5	-1.17495	0.509642	One-way Repeated Measures ANOVA Repeated factor: Session	Session: F(2, 8)=0.014, p=0.986	Tukey's multiple comparisons test	p(re-RD1 vs re-RD2)=0.988 p(re-RD1 vs re-RD3)=0.989 p(re-RD2 vs re-RD3)=1.000
				re-RD2		-1.2293	0.640195
				re-RD3		-1.22828	0.983721
	Between-condition comparison	Average z-score (0–30 s)	RD3 vs SD1; RD3 vs SD2; RD3 vs SD3	RD3	10	-1.24337	0.760921	One-way repeated-measures ANOVA Repeated factor: condition/session state	F(3,27) = 3.328, p = 0.0344	Dunnett’s multiple-comparisons test, RD3 as reference	RD3 vs. SD1: adjusted p = 0.609 RD3 vs. SD2: adjusted p = 0.05 RD3 vs. SD3: adjusted p = 0.0256
				SD1		-0.89865	1.03106
				SD2		-0.428365	0.53159
				SD3		-0.312226	0.533686
			SD3 vs re-RD1	SD3	6	-0.236078	0.40142	Two-tailed paired Student's t-test	t(5)=3.372, p=0.020	Prespecified paired comparison; no post hoc test	-
				re-RD1		-1.32425	0.584412
5K	Real vs. sham drinking, repeated sessions	Lick rate, relative contribution (%)	RD vs. SD	RD1–RD3 vs. SD1–SD3	10	-	-	Two-way Repeated Measures ANOVA Repeated factors: Condition and Session	Condition: F(1, 9)=6.652, p=0.0297 Session: F(2, 18)=1.666, p=0.2168 Condition x Session: F(2, 18)=1.513, p=0.247	-	-
	Within-condition analysis	Lick rate, relative contribution (%)	RD	RD1	10	3.458	2.86131	One-way Repeated Measures ANOVA Repeated factor: Session	Session: F(2, 18)=1.548, p=0.240	Tukey's multiple comparisons test	p(RD1 vs RD2)=0.364 p(RD1 vs RD3)=0.971 p(RD2 vs RD3)=0.261
				RD2		14.532	29.9965
				RD3		1.624	2.49205
			SD	SD1	10	5.403	4.26823	One-way Repeated Measures ANOVA Repeated factor: Session	Session: F(2, 18)=1.640, p=0.222	Tukey's multiple comparisons test	p(SD1 vs SD2)=0.380 p(SD1 vs SD3)=0.227 p(SD2 vs SD3)=0.935
				SD2		17.823	22.5221
				SD3		21.021	33.2637
			re-RD	re-RD1	5	8.436	12.0369	One-way Repeated Measures ANOVA Repeated factor: Session	Session: F(2, 8)=0.006, p=0.994	Tukey's multiple comparisons test	p(re-RD1 vs re-RD2)=0.997 p(re-RD1 vs re-RD3)=0.9996 p(re-RD2 vs re-RD3)=0.994
				re-RD2		7.902	7.831
				re-RD3		8.614	9.82212
	Between-condition transition	Lick rate, relative contribution (%)	RD3 vs SD1 (between-condition transition)	RD3	10	1.62264	2.49062	Two-tailed paired Student's t-test	t(9)=-2.225, p=0.0531	Prespecified paired comparison; no post hoc test	-
				SD1		5.4035	4.27001
			SD3 vs re-RD1 (between-condition transition)	SD3	6	3.72002	4.81889	Two-tailed paired Student's t-test	t(5)=-1.152, p=0.301	Prespecified paired comparison; no post hoc test	-
				re-RD1		7.07726	11.2695
5L	Real vs. sham drinking, repeated sessions	Cumulative lick, relative contribution (%)	RD vs. SD	RD1–RD3 vs. SD1–SD3	10	-	-	Two-way Repeated Measures ANOVA Repeated factors: Condition and Session	Condition: F(1, 9)=23.509, p=0.00091 Session: F(2, 18)=2.380, p=0.121 Condition x Session: F(2, 18)=5.843, p=0.0111	-	-
	Within-condition analysis	Cumulative lick, relative contribution (%)	RD	RD1	10	91.9707	5.48521	One-way Repeated Measures ANOVA Repeated factor: Session	Session: F(2, 18)=1.537, p=0.242	Tukey's multiple comparisons test	p(RD1 vs RD2)=0.343 p(RD1 vs RD3)=0.988 p(RD2 vs RD3)=0.277
				RD2		79.6185	30.2881
				RD3		93.2403	7.19262
			SD	SD1	10	53.0687	35.9649	One-way Repeated Measures ANOVA Repeated factor: Session	Session: F(2, 18)=5.624, p=0.0127	Tukey's multiple comparisons test	p(SD1 vs SD2)=0.575 p(SD1 vs SD3)=0.0111 p(SD2 vs SD3)=0.0883
				SD2		43.5771	36.6787
				SD3		22.5508	30.9464
			re-RD	re-RD1	5	88.425	10.7959	One-way Repeated Measures ANOVA Repeated factor: Session	Session: F(2, 8)=0.226, p=0.803	Tukey's multiple comparisons test	p(re-RD1 vs re-RD2)=0.999 p(re-RD1 vs re-RD3)=0.825 p(re-RD2 vs re-RD3)=0.841
				re-RD2		88.2117	5.82113
				re-RD3		84.2945	12.4804
	Between-condition transition	Cumulative lick, relative contribution (%)	RD3 vs SD1 (between-condition transition)	RD3	10	93.2403	7.19262	Two-tailed paired Student's t-test	t(9)=3.478, p=0.0070	Prespecified paired comparison; no post hoc test	-
				SD1		53.0687	35.9649
			SD3 vs re-RD1 (between-condition transition)	SD3	6	30.1929	38.6432	Two-tailed paired Student's t-test	t(5)=-3.517, p=0.0170	Prespecified paired comparison; no post hoc test	-
				re-RD1		89.7691	10.202
5M	Real vs. sham drinking, repeated sessions	Recovery, relative contribution (%)	RD vs. SD	RD1–RD3 vs. SD1–SD3	10	-	-	Two-way Repeated Measures ANOVA Repeated factors: Condition and Session	Condition: F(1, 9)=15.005, p=0.0038 Session: F(2, 18)=2.609, p=0.1012 Condition x Session: F(2, 18)=1.267, p=0.3056	-	-
	Within-condition analysis	Recovery, relative contribution (%)	RD	RD1	10	4.57054	4.4769	One-way Repeated Measures ANOVA Repeated factor: Session	Session: F(2, 18)=0.056, p=0.946	Tukey's multiple comparisons test	p(RD1 vs RD2)=0.941 p(RD1 vs RD3)=0.987 p(RD2 vs RD3)=0.982
				RD2		5.71917	10.7452
				RD3		5.10208	7.08781
			SD	SD1	10	41.5278	34.7791	One-way Repeated Measures ANOVA Repeated factor: Session	Session: F(2, 18)=1.899, p=0.178	Tukey's multiple comparisons test	p(SD1 vs SD2)=0.951 p(SD1 vs SD3)=0.307 p(SD2 vs SD3)=0.192
				SD2		38.5934	39.8108
				SD3		56.1854	37.6726
			re-RD	re-RD1	5	2.61978	3.59053	One-way Repeated Measures ANOVA Repeated factor: Session	Session: F(2, 8)=1.164, p=0.360	Tukey's multiple comparisons test	p(re-RD1 vs re-RD2)=0.985 p(re-RD1 vs re-RD3)=0.387 p(re-RD2 vs re-RD3)=0.469
				re-RD2		3.14379	6.02772
				re-RD3		7.04708	5.77539
	Between-condition transition	Recovery, relative contribution (%)	RD3 vs SD1 (between-condition transition)	RD3	10	5.10208	7.08781	Two-tailed paired Student's t-test	t(9)=-3.300, p=0.0092	Prespecified paired comparison; no post hoc test	-
				SD1		41.5278	34.7791
			SD3 vs re-RD1 (between-condition transition)	SD3	6	66.0538	39.7246	Two-tailed paired Student's t-test	t(5)=3.875, p=0.0117	Prespecified paired comparison; no post hoc test	-
				re-RD1		2.72081	3.22099
6A	Repeated sham drinking, bout-level relationship	Bout duration vs. bout-end change in neural activity	SD1–SD3	SD1	10 animals; 166 bouts	-0.0131	0.002 (SE)	Linear mixed-effects model Bout-end Δz ~ Bout duration × Session + (1 | Animal)	Bout duration × Session interaction: likelihood-ratio χ²(2) = 7.41, p = 0.0246	Pairwise slope comparisons from the linear mixed-effects model, Holm correction	SD1 vs. SD2: Δβ = −0.00434 Δz/s, adjusted p = 0.1578 SD1 vs. SD3: Δβ = −0.00615 Δz/s, adjusted p = 0.0189 SD2 vs. SD3: Δβ = −0.00181 Δz/s, adjusted p = 0.3666
				SD2	10 animals; 145 bouts	-0.0084	0.0014 (SE)
				SD3	10 animals; 150 bouts	-0.006	0.001 (SE)
6B	Real vs. sham drinking, repeated sessions	Bout duration (s)	RD vs. SD	RD1–RD3 vs. SD1–SD3	10	-	-	Two-way Repeated Measures ANOVA Repeated factors: Condition and Session	Condition: F(1, 9)=21.046, p=0.0013 Session: F(2, 18)=4.179, p=0.0323 Condition x Session: F(2, 18)=4.693, p=0.0229	-	-
	Within-condition analysis	Bout duration (s)	RD	RD1	10	33.3959	9.7921	One-way Repeated Measures ANOVA Repeated factor: Session	Session: F(2, 18)=0.331, p=0.723	Tukey's multiple comparisons test	p(RD1 vs RD2)=0.866 p(RD1 vs RD3)=0.900 p(RD2 vs RD3)=0.694
				RD2		36.6358	24.6175
				RD3		31.4316	10.41
			SD	SD1	10	48.6646	15.2251	One-way Repeated Measures ANOVA Repeated factor: Session	Session: F(2, 18)=5.002, p=0.019	Tukey's multiple comparisons test	p(SD1 vs SD2)=0.473 p(SD1 vs SD3)=0.015 p(SD2 vs SD3)=0.157
				SD2		69.6598	25.5914
				SD3		103.734	61.8177
			re-RD	re-RD1	5	29.0879	11.4111	One-way Repeated Measures ANOVA Repeated factor: Session	Session: F(2, 8)=0.039, p=0.962	Tukey's multiple comparisons test	p(re-RD1 vs re-RD2)=0.900 p(re-RD1 vs re-RD3)=0.900 p(re-RD2 vs re-RD3)=0.900
				re-RD2		29.3738	12.882
				re-RD3		30.3108	15.124
	Between-condition transition	Bout duration (s)	RD3 vs SD1 (between-condition transition)	RD3	10	31.4316	10.41	Two-tailed paired Student's t-test	t(9)=-2.654, p=0.026	Prespecified paired comparison; no post hoc test	-
				SD1		48.6646	15.2251
			SD3 vs re-RD1 (between-condition transition)	SD3	6	109.389	75.6966	Two-tailed paired Student's t-test	t(5)=2.775, p=0.039	Prespecified paired comparison; no post hoc test	-
				re-RD1		29.6474	10.298
6C	Real vs. sham drinking, repeated sessions	Number of bouts	RD vs. SD	RD1–RD3 vs. SD1–SD3	10	-	-	Two-way Repeated Measures ANOVA Repeated factors: Condition and Session	Condition: F(1, 9)=0.855, p=0.3792 Session: F(2, 18)=0.079, p=0.9242 Condition x Session: F(2, 18)=0.750, p=0.4867	-	-
	Within-condition analysis	Number of bouts	RD	RD1	10	13	4.16333	One-way Repeated Measures ANOVA Repeated factor: Session	Session: F(2, 18)=0.319, p=0.731	Tukey's multiple comparisons test	p(RD1 vs RD2)=0.758 p(RD1 vs RD3)=0.758 p(RD2 vs RD3)=0.900
				RD2		14.1	3.98469
				RD3		14.1	6.65749
			SD	SD1	10	16.6	4.81202	One-way Repeated Measures ANOVA Repeated factor: Session	Session: F(2, 18)=0.525, p=0.600	Tukey's multiple comparisons test	p(SD1 vs SD2)=0.594 p(SD1 vs SD3)=0.726 p(SD2 vs SD3)=0.900
				SD2		14.5	4.24918
				SD3		15	6.54896
			re-RD	re-RD1	5	15.8	4.26615	One-way Repeated Measures ANOVA Repeated factor: Session	Session: F(2, 8)=0.928, p=0.434	Tukey's multiple comparisons test	p(re-RD1 vs re-RD2)=0.853 p(re-RD1 vs re-RD3)=0.685 p(re-RD2 vs re-RD3)=0.410
				re-RD2		16.8	4.86827
				re-RD3		14.2	7.46324
	Between-condition transition	Number of bouts	RD3 vs SD1 (between-condition transition)	RD3	10	14.1	6.65749	Two-tailed paired Student's t-test	t(9)=-1.130, p=0.287	Prespecified paired comparison; no post hoc test	-
				SD1		16.6	4.81202
			SD3 vs re-RD1 (between-condition transition)	SD3	6	15.3333	7.42069	Two-tailed paired Student's t-test	t(5)=-0.252, p=0.811	Prespecified paired comparison; no post hoc test	-
				re-RD1		16.1667	3.92003
6G	Optogenetic laser stimulation	Lick count	Laser	OFF	5	213.6	108.73	Two-tailed paired Student's t-test	t(4)=-4.858, p=0.008	-	-
				ON		2391	1032.38
6I	Optogenetic laser stimulation	Bout duration (s)	Laser	OFF	5	10.0488	3.14518	Two-tailed paired Student's t-test	t(4)=-4.623, p=0.010	-	-
				ON		57.0697	22.6611
6J	Optogenetic laser stimulation	Number of bouts	Laser	OFF	5	8.4	4.21901	Two-tailed paired Student's t-test	t(4)=-2.332, p=0.080	-	-
				ON		12.8	6.68581
6K	Optogenetic laser stimulation	Total # of laser pulses	Laser	Open	5	14400	0	Two-tailed paired Student's t-test	t(4)=9.284, p=0.00075	-	-
				Closed		6637	1869.7
7B	Real vs. sham drinking, repeated sessions	Lick count	RD vs. SD	RD1–RD3 vs. SD1–SD3	8	-	-	Two-way Repeated Measures ANOVA Repeated factors: Condition and Session	Condition: F(1, 7)=8.198, p=0.0242 Session: F(2, 14)=3.493, p=0.0588 Condition x Session: F(2, 14)=39.768, p=1.683e-06	-	-
	Within-condition analysis	Lick count	RD	RD1	8	1852.62	1008.66	One-way Repeated Measures ANOVA Repeated factor: Session	Session: F(2, 14)=0.070, p=0.932	Tukey's multiple comparisons test	p(RD1 vs RD2)=0.900 p(RD1 vs RD3)=0.900 p(RD2 vs RD3)=0.900
				RD2		1899.38	397.539
				RD3		1762.25	765.587
			SD	SD1	8	3255.25	1544.3	One-way Repeated Measures ANOVA Repeated factor: Session	Session: F(2, 14)=16.096, p=0.00023	Tukey's multiple comparisons test	p(SD1 vs SD2)=0.119 p(SD1 vs SD3)=0.001 p(SD2 vs SD3)=0.009
				SD2		3953.88	2006.93
				SD3		5096.25	2475.75
			re-RD	re-RD1	7	2110.57	1426.47	One-way Repeated Measures ANOVA Repeated factor: Session	Session: F(2, 12)=0.033, p=0.968	Tukey's multiple comparisons test	p(re-RD1 vs re-RD2)=0.900 p(re-RD1 vs re-RD3)=0.900 p(re-RD2 vs re-RD3)=0.900
				re-RD2		2141.14	561.751
				re-RD3		2045.43	1039.3
	Between-condition transition	Lick count	RD3 vs SD1 (between-condition transition)	RD3	8	1762.25	765.587	Two-tailed paired Student's t-test	t(7)=-2.879, p=0.024	Prespecified paired comparison; no post hoc test	-
				SD1		3255.25	1544.3
			SD3 vs re-RD1 (between-condition transition)	SD3	7	5056.57	2671.37	Two-tailed paired Student's t-test	t(6)=3.490, p=0.013	Prespecified paired comparison; no post hoc test	-
				re-RD1		2110.57	1426.47
7F	Real vs. sham drinking, repeated sessions	Average z-score	RD vs. SD	RD1–RD3 vs. SD1–SD3	8	-	-	Two-way Repeated Measures ANOVA Repeated factors: Condition and Session	Condition: F(1, 7)=9.959, p=0.016 Session: F(2, 14)=0.120, p=0.888 Condition x Session: F(2, 14)=6.217, p=0.0117	-	-
	Within-condition analysis	Average z-score	RD	RD1	8	-0.142156	1.20127	One-way Repeated Measures ANOVA Repeated factor: Session	Session: F(2, 14)=2.077, p=0.162	Tukey's multiple comparisons test	p(RD1 vs RD2)=0.443 p(RD1 vs RD3)=0.144 p(RD2 vs RD3)=0.720
				RD2		0.494214	1.04535
				RD3		0.88043	1.27247
			SD	SD1	8	-0.841382	1.46295	One-way Repeated Measures ANOVA Repeated factor: Session	Session: F(2, 14)=3.954, p=0.044	Tukey's multiple comparisons test	p(SD1 vs SD2)=0.562 p(SD1 vs SD3)=0.037 p(SD2 vs SD3)=0.225
				SD2		-1.27298	0.662595
				SD3		-1.99413	1.50447
			re-RD	re-RD1	7	0.994343	1.46674	One-way Repeated Measures ANOVA Repeated factor: Session	Session: F(2, 12)=0.068, p=0.935	Tukey's multiple comparisons test	p(re-RD1 vs re-RD2)=0.900 p(re-RD1 vs re-RD3)=0.900 p(re-RD2 vs re-RD3)=0.900
				re-RD2		0.836536	1.0311
				re-RD3		0.908051	1.3703
	Between-condition transition	Average z-score	RD3 vs SD1 (between-condition transition)	RD3	8	0.88043	1.27247	Two-tailed paired Student's t-test	t(7)=2.236, p=0.060	Prespecified paired comparison; no post hoc test	-
				SD1		-0.841382	1.46295
		Average z-score	SD3 vs re-RD1 (between-condition transition)	SD3	7	-2.35297	1.19954	Two-tailed paired Student's t-test	t(6)=-4.527, p=0.004	Prespecified paired comparison; no post hoc test	-
				re-RD1		0.994343	1.46674
7G	Real vs. sham drinking	Mean rebounding magnitude	Drinking	RD	8	1.86467	1.7693	Two-tailed paired Student's t-test	t(7)=3.904, p=0.0059	Two-tailed one-sample t-test vs. baseline (0)	RD rebounding peak vs. baseline: t(7) = 2.981, p = 0.0205 SD rebounding peak vs. baseline: t(7) = −1.855, p = 0.1060
				SD		-0.640628	0.976683
7J	Real vs. sham drinking, repeated sessions	Average local z-score during access	RD vs. SD	RD1–RD3 vs. SD1–SD3	8	-	-	Two-way Repeated Measures ANOVA Repeated factors: Condition and Session	Condition: F(1, 7)=4.920, p=0.062 Session: F(2, 14)=11.221, p=0.0012 Condition x Session: F(2, 14)=10.373, p=0.0017	-	-
	Within-condition analysis	Average local z-score during access	RD	RD1	8	-0.485913	0.372857	One-way Repeated Measures ANOVA Repeated factor: Session	Session: F(2, 14)=0.227, p=0.800	Tukey's multiple comparisons test	p(RD1 vs RD2)=0.827 p(RD1 vs RD3)=0.814 p(RD2 vs RD3)=0.900
				RD2		-0.545788	0.454058
				RD3		-0.548278	0.476307
			SD	SD1	8	-0.680059	0.653353	One-way Repeated Measures ANOVA Repeated factor: Session	Session: F(2, 14)=13.335, p=0.00057	Tukey's multiple comparisons test	p(SD1 vs SD2)=0.162 p(SD1 vs SD3)=0.001 p(SD2 vs SD3)=0.018
				SD2		-1.0995	0.816248
				SD3		-1.78175	1.01081
			re-RD	re-RD1	7	-0.513102	0.441372	One-way Repeated Measures ANOVA Repeated factor: Session	Session: F(2, 12)=1.468, p=0.269	Tukey's multiple comparisons test	p(re-RD1 vs re-RD2)=0.299 p(re-RD1 vs re-RD3)=0.900 p(re-RD2 vs re-RD3)=0.376
				re-RD2		-0.232584	0.244229
				re-RD3		-0.483039	0.527772
	Between-condition transition	Average local z-score during access	RD3 vs SD1 (between-condition transition)	RD3	8	-0.548278	0.476307	Two-tailed paired Student's t-test	t(7)=0.442, p=0.672	Prespecified paired comparison; no post hoc test	-
				SD1		-0.680059	0.653353
			SD3 vs re-RD1 (between-condition transition)	SD3	7	-1.93576	0.985222	Two-tailed paired Student's t-test	t(6)=-3.451, p=0.013	Prespecified paired comparison; no post hoc test	-
				re-RD1		-0.513102	0.441372
7K	Real vs. sham drinking, repeated sessions	Average local z-score per 1,000 licks	SD	SD1	8	-0.265271	0.352618	One-way Repeated Measures ANOVA Repeated factor: Session	Session: F(2, 14)=4.026, p=0.042	Tukey's multiple comparisons test	p(SD1 vs SD2)=0.187 p(SD1 vs SD3)=0.036 p(SD2 vs SD3)=0.626
				SD2		-0.430971	0.446401
				SD3		-0.51383	0.519294
7M	Sham drinking, final access offset	Average z-score (−5–0 min vs. 0–5 min relative to access offset)	SD1	Pre	8	-2.2166	1.42726	Two-tailed paired Student's t-test	t(7)=-3.576, p=0.009	Two-tailed one-sample t-test vs. baseline (0)	Pre vs. baseline: t(7) = -4.393, p = 0.00319 Post vs. baseline: t(7) = -1.190, p = 0.273
				Post		-0.564296	1.34071
S1A	Real vs. sham drinking	Latency to 1st lick (s)	Drinking	RD1	8	5.68771	7.10107	Two-tailed paired Student's t-test	t(7)=0.725, p=0.492	-	-
				SD1		3.82153	5.11752
S1B	Real vs. sham drinking	Water consumption (mL)	Drinking	RD1	8	13.425	3.69778	Two-tailed paired Student's t-test	t(7)=-4.993, p=0.002	-	-
				SD1		24.375	7.72635
S1C	Sham drinking vs. sham feeding of sucrose	Total lick count	Condition	SD	8	3058.5	1048.77	Two-tailed unpaired Student's t-test (equal variance)	t(14)=-4.801, p=0.00028	-	-
				SF		5667.62	1123.83
S1E	Sham drinking vs. sham feeding of sucrose	Fluid consumption (mL)	Condition	SD	8	24.375	7.72635	Two-tailed unpaired Student's t-test (equal variance)	t(14)=-4.020, p=0.001	-	-
				SF		41.8375	9.55435
S1F	Real vs. sham drinking	Bout duration (s)	Drinking	RD1	8	30.3521	21.1952	Two-tailed paired Student's t-test	t(7)=-1.142, p=0.291	-	-
				SD1		42.1641	25.0308
S1G	Real vs. sham drinking	Number of bouts	Drinking	RD1	8	19	7.05084	Two-tailed paired Student's t-test	t(7)=-0.413, p=0.692	-	-
				SD1		20.375	8.94327
S2A	Optogenetic laser stimulation	Latency to 1st lick (s)	Laser	Laser OFF	5	49.748	30.6945	Two-tailed paired Student's t-test	t(4)=1.891, p=0.132	-	-
				Laser ON		19.574	14.3483
S2B	Optogenetic laser stimulation	Water consumption (mL)	Laser	Laser OFF	5	1.54	0.517687	Two-tailed paired Student's t-test	t(4)=-3.948, p=0.017	-	-
				Laser ON		10.06	5.03468
S2E	Optogenetic laser stimulation	Total lick count	Laser	Laser OFF	5	1249.8	281.908	Two-tailed paired Student's t-test	t(4)=-3.125, p=0.035	-	-
				Laser ON		2339	591.028
S2G	Optogenetic laser stimulation	Water consumption (mL)	Laser	Laser OFF	5	9.16	1.86762	Two-tailed paired Student's t-test	t(4)=-2.917, p=0.043	-	-
				Laser ON		18.8	7.53923
S2H	Optogenetic laser stimulation	Bout duration (s)	Laser	Laser OFF	5	36.3244	19.9459	Two-tailed paired Student's t-test	t(4)=-2.856, p=0.046	-	-
				Laser ON		73.2628	39.0565
S2I	Optogenetic laser stimulation	Number of bouts	Laser	Laser OFF	5	9.2	3.56371	Two-tailed paired Student's t-test	t(4)=-0.749, p=0.495	-	-
				Laser ON		10	4.84768
S2J	Optogenetic laser stimulation	Chow consumption (g)	Laser	Laser OFF	5	2.5	1.29035	Two-tailed paired Student's t-test	t(4)=0.513, p=0.635	-	-
				Laser ON		2.14	1.28957
S4A	Repeated real drinking across access periods	Lick count	RD1	Access 1	10	1026.4	399.337	One-way Repeated Measures ANOVA Repeated factor: Access	Access: F(5, 45)=29.754, p=3.231e-13	Tukey's multiple comparisons test	Only significant comparisons shown: p(Access 1 vs. Access 2)=2.116e-10 p(Access 1 vs. Access 3)=1.506e-09 p(Access 1 vs. Access 4)=9.000e-11 p(Access 1 vs. Access 5)=1.464e-11 p(Access 1 vs. Access 6)=3.914e-12
				Access 2		201.5	150.693
				Access 3		256.5	170.01
				Access 4		177.2	158.304
				Access 5		124.8	118.178
				Access 6		86	90.2872
	Repeated real drinking across access periods	Lick count	RD2	Access 1	10	926.7	454.698	One-way Repeated Measures ANOVA Repeated factor: Access	Access: F(5, 45)=19.200, p=3.484e-10	Tukey's multiple comparisons test	Only significant comparisons shown: p(Access 1 vs. Access 2)=2.724e-07 p(Access 1 vs. Access 3)=1.799e-07 p(Access 1 vs. Access 4)=6.251e-09 p(Access 1 vs. Access 5)=2.428e-08 p(Access 1 vs. Access 6)=3.055e-09
				Access 2		277	216.35
				Access 3		265.4	175.479
				Access 4		170.8	97.6795
				Access 5		209.2	158.805
				Access 6		150.4	114.116
	Repeated real drinking across access periods	Lick count	RD3	Access 1	10	1001.2	281.791	One-way Repeated Measures ANOVA Repeated factor: Access	Access: F(5, 45)=40.407, p=1.497e-15	Tukey's multiple comparisons test	Only significant comparisons shown: p(Access 1 vs. Access 2)=1.321e-11 p(Access 1 vs. Access 3)=4.882e-13 p(Access 1 vs. Access 4)=2.679e-13 p(Access 1 vs. Access 5)=3.934e-13 p(Access 1 vs. Access 6)=4.297e-14
				Access 2		237	200.999
				Access 3		153.8	140.429
				Access 4		138.2	101.137
				Access 5		148.2	164.544
				Access 6		89.1	89.2891
S4B	Repeated sham drinking across access periods	Lick count	SD1	Access 1	10	1026.6	797.098	One-way Repeated Measures ANOVA Repeated factor: Access	Access: F(5, 45)=4.158, p=0.003	Tukey's multiple comparisons test	Only significant comparisons shown: p(Access 1 vs. Access 4)=0.034 p(Access 1 vs. Access 5)=0.011 p(Access 1 vs. Access 6)=0.009
				Access 2		781.1	504.079
				Access 3		626.7	537.52
				Access 4		416.1	281.161
				Access 5		333	296.131
				Access 6		321.6	182.68
	Repeated sham drinking across access periods	Lick count	SD2	Access 1	10	1379.7	622.581	One-way Repeated Measures ANOVA Repeated factor: Access	Access: F(5, 45)=8.395, p=1.136e-05	Tukey's multiple comparisons test	Only significant comparisons shown: p(Access 1 vs. Access 4)=0.00133 p(Access 1 vs. Access 5)=0.000626 p(Access 1 vs. Access 6)=5.000e-05 p(Access 2 vs. Access 5)=0.0409 p(Access 2 vs. Access 6)=0.00493 p(Access 3 vs. Access 6)=0.0491
				Access 2		1089.8	632.683
				Access 3		920	614.242
				Access 4		527.2	389.295
				Access 5		479.3	282.736
				Access 6		324.3	148.477
	Repeated sham drinking across access periods	Lick count	SD3	Access 1	10	1416.4	509.732	One-way Repeated Measures ANOVA Repeated factor: Access	Access: F(5, 45)=3.262, p=0.013	Tukey's multiple comparisons test	Only significant comparisons shown: p(Access 1 vs. Access 3)=0.0252 p(Access 1 vs. Access 4)=0.0193
				Access 2		1138.3	639.59
				Access 3		797	550.989
				Access 4		777.9	675.547
				Access 5		950.7	557.298
				Access 6		893.3	440.26
S4C	Return to real drinking across access periods	Lick count	re-RD1	Access 1	6	1098	330.168	One-way Repeated Measures ANOVA Repeated factor: Access	Access: F(5, 25)=38.094, p=6.554e-11	Tukey's multiple comparisons test	Only significant comparisons shown: p(Access 1 vs. Access 2)=7.876e-10 p(Access 1 vs. Access 3)=1.199e-08 p(Access 1 vs. Access 4)=8.733e-10 p(Access 1 vs. Access 5)=1.901e-09 p(Access 1 vs. Access 6)=4.087e-10
				Access 2		158	78.6359
				Access 3		276.167	106.195
				Access 4		162.667	111.663
				Access 5		197.333	135.166
				Access 6		128	103.117
	Return to real drinking across access periods	Lick count	re-RD2	Access 1	5	1018.6	399.865	One-way Repeated Measures ANOVA Repeated factor: Access	Access: F(5, 20)=15.759, p=2.417e-06	Tukey's multiple comparisons test	Only significant comparisons shown: p(Access 1 vs. Access 2)=0.000101 p(Access 1 vs. Access 3)=1.641e-05 p(Access 1 vs. Access 4)=4.152e-05 p(Access 1 vs. Access 5)=1.262e-05 p(Access 1 vs. Access 6)=3.452e-06
				Access 2		260.6	147.842
				Access 3		151.2	65.8536
				Access 4		207.6	139.084
				Access 5		135	125.122
				Access 6		53	55.2494
	Return to real drinking across access periods	Lick count	re-RD3	Access 1	5	824.2	463.954	One-way Repeated Measures ANOVA Repeated factor: Access	Access: F(5, 20)=10.477, p=4.768e-05	Tukey's multiple comparisons test	Only significant comparisons shown: p(Access 1 vs. Access 2)=0.000262 p(Access 1 vs. Access 3)=0.000263 p(Access 1 vs. Access 4)=0.000265 p(Access 1 vs. Access 5)=0.000400 p(Access 1 vs. Access 6)=9.529e-05
				Access 2		177.6	130.833
				Access 3		177.8	136.824
				Access 4		178.2	198.035
				Access 5		200	166.915
				Access 6		123.4	129.177
S4D	First vs. second half of first sham-drinking	Lick count, summed across accesses	SD1	Accesses 1–3	10	2434.4	1195.52	Two-tailed paired Student's t-test	Accesses 1–3 vs. Accesses 4–6: t(9)=4.551, p=0.001384	-	-
				Accesses 4–6		1070.7	541.824
S4E	Real vs. sham drinking, repeated sessions	Water consumption (mL)	RD vs. SD	RD1–RD3 vs. SD1–SD3	9	-	-	Two-way Repeated Measures ANOVA Repeated factors: Condition and Session	Condition: F(1, 8)=73.924, p=2.590e-05 Session: F(2, 16)=10.058, p=0.0015 Condition x Session: F(2, 16)=4.999, p=0.0206	-	-
	Within-condition analysis	Water consumption (mL)	RD	RD1	10	13.09	5.41058	One-way Repeated Measures ANOVA Repeated factor: Session	Session: F(2, 18)=0.977, p=0.395	Tukey's multiple comparisons test	p(RD1 vs RD2)=0.608 p(RD1 vs RD3)=0.382 p(RD2 vs RD3)=0.900
				RD2		14.13	3.47213
				RD3		14.57	5.20151
			SD	SD1	9	32.4556	8.59711	One-way Repeated Measures ANOVA Repeated factor: Session	Session: F(2, 16)=7.442, p=0.005	Tukey's multiple comparisons test	p(SD1 vs SD2)=0.449 p(SD1 vs SD3)=0.004 p(SD2 vs SD3)=0.054
				SD2		37.3778	9.87646
				SD3		47.4667	16.0604
			re-RD	re-RD1	5	14.3	3.70203	One-way Repeated Measures ANOVA Repeated factor: Session	Session: F(2, 8)=0.266, p=0.773	Tukey's multiple comparisons test	p(re-RD1 vs re-RD2)=0.857 p(re-RD1 vs re-RD3)=0.752 p(re-RD2 vs re-RD3)=0.900
				re-RD2		13.62	1.16275
				re-RD3		13.36	3.7233
	Between-condition transition	Water consumption (mL)	RD3 vs SD1 (between-condition transition)	RD3	9	13.8889	5.02181	Two-tailed paired Student's t-test	t(8)=-7.215, p=9.110e-05	Prespecified paired comparison; no post hoc test	-
				SD1		32.4556	8.59711
			SD3 vs re-RD1 (between-condition transition)	SD3	6	52.5	22.4794	Two-tailed paired Student's t-test	t(5)=4.157, p=0.009	Prespecified paired comparison; no post hoc test	-
				re-RD1		15.9	5.13069
S4F	Repeated sham drinking: first half of session	Lick count, Accesses 1–3	Session	SD1	10	2434.4	1195.52	One-way Repeated Measures ANOVA Repeated factor: Session	Session: F(2, 18)=2.950, p=0.078	Tukey's multiple comparisons test	p(SD1 vs. SD2)=0.109 p(SD1 vs. SD3)=0.127 p(SD2 vs. SD3)=0.996
				SD2		3389.5	1322.87
				SD3		3351.7	1347.43
	Repeated sham drinking: second half of session	Lick count, Accesses 4–6	Session	SD1	10	1070.7	541.824	One-way Repeated Measures ANOVA Repeated factor: Session	Session: F(2, 18)=12.923, p=0.000331	Tukey's multiple comparisons test	p(SD1 vs. SD2)=0.710 p(SD1 vs. SD3)=0.000451 p(SD2 vs. SD3)=0.00257
				SD2		1330.8	592.277
				SD3		2621.9	1188.7
S4G	GLM model performance within each repeated drinking session	Adjusted R²	RD1	Lick rate	10	0.165368	0.133431	One-way Repeated Measures ANOVA Repeated factor: Model	Model: F(2, 18)=52.315, p=3.163e-08	Tukey's multiple comparisons test	p(Lick rate vs. Lick rate + cumulative lick)=2.388e-07 p(Lick rate vs. Lick rate + cumulative lick + recovery)=1.132e-07 p(Lick rate + cumulative lick vs. Lick rate + cumulative lick + recovery)=0.896
				Lick rate + cumulative lick		0.50367	0.208772
				Lick rate + cumulative lick + recovery		0.521202	0.210449
			RD2	Lick rate	10	0.242886	0.181401	One-way Repeated Measures ANOVA Repeated factor: Model	Model: F(2, 18)=18.108, p=4.901e-05	Tukey's multiple comparisons test	p(Lick rate vs. Lick rate + cumulative lick)=0.000228 p(Lick rate vs. Lick rate + cumulative lick + recovery)=0.000124 p(Lick rate + cumulative lick vs. Lick rate + cumulative lick + recovery)=0.956
				Lick rate + cumulative lick		0.451098	0.195807
				Lick rate + cumulative lick + recovery		0.462833	0.188728
			RD3	Lick rate	10	0.147968	0.095827	One-way Repeated Measures ANOVA Repeated factor: Model	Model: F(2, 18)=42.965, p=1.402e-07	Tukey's multiple comparisons test	p(Lick rate vs. Lick rate + cumulative lick)=9.569e-07 p(Lick rate vs. Lick rate + cumulative lick + recovery)=4.889e-07 p(Lick rate + cumulative lick vs. Lick rate + cumulative lick + recovery)=0.924
				Lick rate + cumulative lick		0.533181	0.179742
				Lick rate + cumulative lick + recovery		0.551808	0.176786
			SD1	Lick rate	10	0.116249	0.109599	One-way Repeated Measures ANOVA Repeated factor: Model	Model: F(2, 18)=17.612, p=5.787e-05	Tukey's multiple comparisons test	p(Lick rate vs. Lick rate + cumulative lick)=0.00345 p(Lick rate vs. Lick rate + cumulative lick + recovery)=4.419e-05 p(Lick rate + cumulative lick vs. Lick rate + cumulative lick + recovery)=0.134
				Lick rate + cumulative lick		0.263888	0.210245
				Lick rate + cumulative lick + recovery		0.342372	0.188953
			SD2	Lick rate	10	0.230016	0.10679	One-way Repeated Measures ANOVA Repeated factor: Model	Model: F(2, 18)=17.379, p=6.263e-05	Tukey's multiple comparisons test	p(Lick rate vs. Lick rate + cumulative lick)=0.00242 p(Lick rate vs. Lick rate + cumulative lick + recovery)=5.285e-05 p(Lick rate + cumulative lick vs. Lick rate + cumulative lick + recovery)=0.204
				Lick rate + cumulative lick		0.338681	0.143677
				Lick rate + cumulative lick + recovery		0.387358	0.11215
			SD3	Lick rate	10	0.244069	0.194572	One-way Repeated Measures ANOVA Repeated factor: Model	Model: F(2, 18)=14.335, p=0.000189	Tukey's multiple comparisons test	p(Lick rate vs. Lick rate + cumulative lick)=0.0316 p(Lick rate vs. Lick rate + cumulative lick + recovery)=0.000123 p(Lick rate + cumulative lick vs. Lick rate + cumulative lick + recovery)=0.0479
				Lick rate + cumulative lick		0.31671	0.217815
				Lick rate + cumulative lick + recovery		0.383954	0.215409
			re-RD1	Lick rate	6	0.338647	0.183978	One-way Repeated Measures ANOVA Repeated factor: Model	Model: F(2, 10)=17.707, p=0.000518	Tukey's multiple comparisons test	p(Lick rate vs. Lick rate + cumulative lick)=0.00132 p(Lick rate vs. Lick rate + cumulative lick + recovery)=0.000978 p(Lick rate + cumulative lick vs. Lick rate + cumulative lick + recovery)=0.976
				Lick rate + cumulative lick		0.644361	0.0758603
				Lick rate + cumulative lick + recovery		0.657081	0.0688271
			re-RD2	Lick rate	5	0.201064	0.0952019	One-way Repeated Measures ANOVA Repeated factor: Model	Model: F(2, 8)=10.037, p=0.00659	Tukey's multiple comparisons test	p(Lick rate vs. Lick rate + cumulative lick)=0.0128 p(Lick rate vs. Lick rate + cumulative lick + recovery)=0.0105 p(Lick rate + cumulative lick vs. Lick rate + cumulative lick + recovery)=0.989
				Lick rate + cumulative lick		0.465906	0.174507
				Lick rate + cumulative lick + recovery		0.475634	0.175328
			re-RD3	Lick rate	5	0.43936	0.198266	One-way Repeated Measures ANOVA Repeated factor: Model	Model: F(2, 8)=19.028, p=0.00091	Tukey's multiple comparisons test	p(Lick rate vs. Lick rate + cumulative lick)=0.00231 p(Lick rate vs. Lick rate + cumulative lick + recovery)=0.0014 p(Lick rate + cumulative lick vs. Lick rate + cumulative lick + recovery)=0.908
				Lick rate + cumulative lick		0.598778	0.1511
				Lick rate + cumulative lick + recovery		0.611883	0.145194
S4H	Unique GLM regressor contributions within each repeated drinking session	Adjusted ΔR²	RD1	Lick rate	10	0.0160998	0.0175115	One-way Repeated Measures ANOVA Repeated factor: Regressor	Regressor: F(2, 18)=51.651, p=3.489e-08	Tukey's multiple comparisons test	p(Lick rate vs. Cumulative lick)=1.720e-07 p(Lick rate vs. Recovery)=0.999 p(Cumulative lick vs. Recovery)=1.835e-07
				Cumulative lick		0.343557	0.152952
				Recovery		0.0175317	0.0191428
			RD2	Lick rate	10	0.0184104	0.025687	One-way Repeated Measures ANOVA Repeated factor: Regressor	Regressor: F(2, 18)=12.986, p=0.000323	Tukey's multiple comparisons test	p(Lick rate vs. Cumulative lick)=0.00111 p(Lick rate vs. Recovery)=0.986 p(Cumulative lick vs. Recovery)=0.000788
				Cumulative lick		0.201823	0.157789
				Recovery		0.0117353	0.0319839
			RD3	Lick rate	10	0.00785445	0.0120596	One-way Repeated Measures ANOVA Repeated factor: Regressor	Regressor: F(2, 18)=42.439, p=1.537e-07	Tukey's multiple comparisons test	p(Lick rate vs. Cumulative lick)=6.027e-07 p(Lick rate vs. Recovery)=0.971 p(Cumulative lick vs. Recovery)=9.085e-07
				Cumulative lick		0.385683	0.182727
				Recovery		0.0186271	0.0246333
			SD1	Lick rate	10	0.00852643	0.00790813	One-way Repeated Measures ANOVA Repeated factor: Regressor	Regressor: F(2, 18)=2.537, p=0.107	Tukey's multiple comparisons test	p(Lick rate vs. Cumulative lick)=0.123 p(Lick rate vs. Recovery)=0.2 p(Cumulative lick vs. Recovery)=0.957
				Cumulative lick		0.0895508	0.101411
				Recovery		0.0784842	0.0914661
			SD2	Lick rate	10	0.0166003	0.0223971	One-way Repeated Measures ANOVA Repeated factor: Regressor	Regressor: F(2, 18)=0.963, p=0.4	Tukey's multiple comparisons test	p(Lick rate vs. Cumulative lick)=0.458 p(Lick rate vs. Recovery)=0.476 p(Cumulative lick vs. Recovery)=0.999
				Cumulative lick		0.0495417	0.0541784
				Recovery		0.0486767	0.0684242
			SD3	Lick rate	10	0.0134192	0.0198551	One-way Repeated Measures ANOVA Repeated factor: Regressor	Regressor: F(2, 18)=2.293, p=0.13	Tukey's multiple comparisons test	p(Lick rate vs. Cumulative lick)=0.67 p(Lick rate vs. Recovery)=0.112 p(Cumulative lick vs. Recovery)=0.431
				Cumulative lick		0.0352212	0.0606043
				Recovery		0.0672446	0.0603689
			re-RD1	Lick rate	6	0.0113835	0.0158488	One-way Repeated Measures ANOVA Repeated factor: Regressor	Regressor: F(2, 10)=13.325, p=0.00151	Tukey's multiple comparisons test	p(Lick rate vs. Cumulative lick)=0.00306 p(Lick rate vs. Recovery)=1 p(Cumulative lick vs. Recovery)=0.00316
				Cumulative lick		0.297868	0.19508
				Recovery		0.0127199	0.0150731
			re-RD2	Lick rate	5	0.0195155	0.0323277	One-way Repeated Measures ANOVA Repeated factor: Regressor	Regressor: F(2, 8)=7.788, p=0.0133	Tukey's multiple comparisons test	p(Lick rate vs. Cumulative lick)=0.0246 p(Lick rate vs. Recovery)=0.989 p(Cumulative lick vs. Recovery)=0.0201
				Cumulative lick		0.252951	0.201085
				Recovery		0.00972869	0.0108491
			re-RD3	Lick rate	5	0.0111197	0.0171819	One-way Repeated Measures ANOVA Repeated factor: Regressor	Regressor: F(2, 8)=13.916, p=0.00248	Tukey's multiple comparisons test	p(Lick rate vs. Cumulative lick)=0.00439 p(Lick rate vs. Recovery)=0.997 p(Cumulative lick vs. Recovery)=0.00483
				Cumulative lick		0.135769	0.072856
				Recovery		0.0131049	0.0120328
S5A	Real vs. sham drinking, repeated sessions	Hypertonic saline consumption (mL)	RD vs. SD	RD1–RD3 vs. SD1–SD3	8	-	-	Two-way Repeated Measures ANOVA Repeated factors: Condition and Session	Condition: F(1, 7)=19.094, p=0.0033 Session: F(2, 14)=26.268, p=1.826e-05 Condition x Session: F(2, 14)=19.739, p=8.427e-05	-	-
	Within-condition analysis	Hypertonic saline consumption (mL)	RD	RD1	8	8.4375	5.2896	One-way Repeated Measures ANOVA Repeated factor: Session	Session: F(2, 14)=2.637, p=0.107	Tukey's multiple comparisons test	p(RD1 vs RD2)=0.183 p(RD1 vs RD3)=0.128 p(RD2 vs RD3)=0.900
				RD2		10.175	4.98906
				RD3		10.375	4.39017
			SD	SD1	8	28.3625	21.7752	One-way Repeated Measures ANOVA Repeated factor: Session	Session: F(2, 14)=24.376, p=2.751e-05	Tukey's multiple comparisons test	p(SD1 vs SD2)=0.002 p(SD1 vs SD3)=0.001 p(SD2 vs SD3)=0.060
				SD2		44.4	26.5231
				SD3		53.6	26.9644
			re-RD	re-RD1	7	19.7	5.62909	One-way Repeated Measures ANOVA Repeated factor: Session	Session: F(2, 12)=7.232, p=0.009	Tukey's multiple comparisons test	p(re-RD1 vs re-RD2)=0.029 p(re-RD1 vs re-RD3)=0.011 p(re-RD2 vs re-RD3)=0.836
				re-RD2		16.2	3.28075
				re-RD3		15.5429	2.63113
	Between-condition transition	Hypertonic saline consumption (mL)	RD3 vs SD1 (between-condition transition)	RD3	8	10.375	4.39017	Two-tailed paired Student's t-test	t(7)=-2.597, p=0.035	Prespecified paired comparison; no post hoc test	-
				SD1		28.3625	21.7752
			SD3 vs re-RD1 (between-condition transition)	SD3	7	54.3857	29.0258	Two-tailed paired Student's t-test	t(6)=3.213, p=0.018	Prespecified paired comparison; no post hoc test	-
				re-RD1		19.7	5.62909
